# Temporal Dynamics of Transcriptional Responses to Repeated mRNA Vaccination: Insights from Third Dose Profiling

**DOI:** 10.1101/2025.01.09.631990

**Authors:** Darawan Rinchai, Sara Deola, Basirudeen Syed Ahamed Kabeer, Giusy Gentilcore, Mohammed Toufiq, Lisa Mathew, Li Liu, Fazulur Rehaman Vempalli, Ghada Mubarak, Stephan Lorenz, Tracy Augustine, Nicholas Van Panhuys, Davide Bedognetti, Jean-Charles Grivel, Damien Chaussabel

## Abstract

mRNA vaccines have played a crucial role in combating the COVID-19 pandemic, but the long-term dynamics of immune responses to repeated vaccination remain poorly understood. In this study, we extend our previous work on first and second dose responses by characterizing the immune signatures elicited by a third dose of COVID-19 mRNA vaccines using high-resolution temporal profiling of blood transcriptomes collected daily for 9 days post-vaccination. We observed distinct patterns of gene expression related to interferon responses, inflammation, erythroid cell signatures, and plasmablast activity across the three doses. While the first dose elicited a modest response primarily characterized by interferon signaling, the second dose induced a robust, polyfunctional response. The third dose, administered approximately nine months later, maintained this polyfunctional character and matched the second dose in magnitude, though with distinct temporal dynamics. The interferon component peaked on day 2 (similar to the first dose) rather than day 1 (as seen in the second dose), while the erythroid signature showed a markedly different trajectory, with sustained elevation rather than decrease over the following week. Notably, we observed a progressive amplification of the plasmablast response across the three doses, with an earlier peak (day 4) compared to other vaccines, potentially a unique feature of mRNA vaccines. These findings demonstrate that the heightened, polyfunctional responsiveness induced by the second dose is robustly maintained even after a prolonged interval, suggesting effective immune memory. Our results contribute to understanding mRNA vaccine-induced immunity, with implications for optimizing booster strategies and developing next-generation vaccines.
