## Supplementary File 1 for "Temporal Dynamics of Transcriptional Responses to Repeated mRNA Vaccination: Insights from Third Dose Profiling"

### Sheet: COVID19_vac_donors
Sample ID	Patient ID	Vaccine name	Gender	Age	Ethnicity	Previous COVID-19	Underlying disease	Drugs	Symptoms at first dose (Type)	Symptoms at first dose (Grade)	Symptoms at second dose (Type)	Symptoms at second dose (Grade)	Symptoms at third dose (Type)	Symptoms at third dose (Grade)	COVID-19 pre vaccine 1	COVID-19 post vaccine 2	COVID-19 post vaccine 3 ($)
CVX001	PZB1	Pfizer Biontech	Female	38	Asian	Yes	No	no	Myalgia	G1	Fever/Myalgia	G1	NA	NA	Yes	No	No
CVX002	PZB2	Pfizer Biontech	Male	47	Caucasian	Yes	No	no	Myalgia	G1	Myalgia	G1	NA	NA	Yes	No	No
CVX003	PZB3	Pfizer Biontech	Male	57	Caucasian	Yes	T2D	Metformin, Insulin	Myalgia	G1	Myalgia	G1	NA	NA	Yes	No	No
CVX004	PZB4	Pfizer Biontech	Female	34	Indian	No	No	no	None	NA	Chills/Insomnia/Headache/Myalgia/Fatigue	G3	NA	NA	No	No	No
CVX005	PZB5	Pfizer Biontech	Male	38	Indian	No	No	no	Myalgia	G1	Myalgia	G1	NA	NA	No	No	Yes#
CVX006	PZB6	Pfizer Biontech	Female	48	Caucasian	No	No	no	Myalgia/Headache	G1	Myalgia	G1	NA	NA	No	No	No
CVX007	PZB7	Pfizer Biontech	Female	34	Caucasia/Arabic	No	Hashimoto thyroiditis	no	None	NA	None	NA	NA	NA	No	No	No
CVX008	PZB8	Pfizer Biontech	Female	29	Arabic	No	No	no	Myalgia/Swelling	G1	Fever/Myalgia	G1	NA	NA	No	Yes	No
CVX009	PZB9	Pfizer Biontech	Male	41	Arabic	No	Allergic rhinitis	no	Myalgia	G1	Myalgia	G1	NA	NA	No	No	Yes
CVX010	PZB10	Pfizer Biontech	Female	35	Arabic	No	No	no	Myalgia	G1	Fever/Insomnia/Myalgia/Fatigue	G2	NA	NA	No	No	Yes
CVX011	PZB11	Pfizer Biontech	Male	41	Caucasian	No	No	no	Myalgia	G2	Myalgia	G1	NA	NA	No	Yes	No
CVX012	PZB12	Pfizer Biontech	Female	34	Indian	No	Hypothyroidism	Levothyroxine	None	NA	Fever/Myalgia	G1	NA	NA	No	No	Yes
CVX013	PZB13	Pfizer Biontech	Male	29	Indian	No	No	no	Fatigue	G1	Fever/Heaviness in arm	G2	NA	NA	No	No	No
CVX014	PZB14	Pfizer Biontech	Female	38	Arabic	No	Allergic	no	Myalgia/Headache	G1	Fatigue	G1	NA	NA	No	Yes	No
CVX015	PZB15	Pfizer Biontech	Male	43	Arabic	No	Hypothyroidism	Levothyroxine	None	NA	Myalgia/Headache	G2	NA	NA	No	No	No
CVX016	PZB16	Pfizer Biontech	Female	39	Indian	No	No	no	Heaviness in arm	G1	Fever/Myalgia/Fatigue	G2	NA	NA	No	No	No
CVX017	PZB17	Pfizer Biontech	Female	42	Indian	Yes	T2D, Hypertension	Methformin, Telmisartan	Fever/Headache/Myalgia/Fatigue	G2	Fatigue/Gastritis	G2	NA	NA	Yes	No	No
CVX018	MDA18	Moderna	Male	42	Caucasian	No	Hypertension	Amlodipine, Ramipril	Myalgia	G1	Myalgia	G1	NA	NA	No	No	No
CVX019	PZB19	Pfizer Biontech	Female	39	Caucasian	No	No	no	Myalgia	G1	Headache/Myalgia/Arthralgia	G3	NA	NA	No	No	No
CVX020	MDA20	Moderna	Female	36	Arabic	Yes	No	no	Chills/Myalgia	G2	Chills/Myalgia	G2	NA	NA	Yes	No	Yes#
CVX021	MDA21	Moderna	Female	36	Caucasian	No	No	no	Myalgia	G1	Fever/Skin rash/Myalgia	G2	NA	NA	No	Yes	No
CVX025	PZB25	Pfizer Biontech	Female	39	Caucasian	No	No	no	Myalgia	G1	Myalgia	G1	NA	NA	No	Yes	NA
CVX026	MDA26	Moderna	Female	30	Caucasian	Yes	Asthma	Seretide, Salbutamol	Fever/Headache/Myalgia/Fatigue	G3	Asthma attack/Fever/Myalgia/Fatigue	G3	NA	NA	Yes	Yes	No
TVX 01	former CVX013	Pfizer Biontech	Male	29	Indian	No	No	no	Fatigue	G1	Fever/Heaviness in arm	G2	Myalgia	G1	No	No	No
TVX 02	former CVX004	Pfizer Biontech	Female	34	Indian	No	No	no	None	NA	Chills/Insomnia/Headache/Myalgia/Fatigue	G3	Headache/Nausea/Backpain/Abdominal pain	G3	No	No	No
TVX 03	former CVX001	Pfizer Biontech	Female	38	Asian	Yes	No	no	Myalgia	G1	Fever/Myalgia	G1	Fever/Myalgia/Headache	G1	Yes	No	No
TVX 04	former CVX002	Pfizer Biontech	Male	47	Caucasian	Yes	No	no	Myalgia	G1	Myalgia	G1	Myalgia/Fatigue	G1	Yes	No	No
TVX 05	former CVX006	Pfizer Biontech	Female	48	Caucasian	No	No	no	Myalgia/Headache	G1	Myalgia	G1	Myalgia/Headache/Chest pain	G1	No	No	No
TVX 06	former CVX012	Pfizer Biontech	Female	34	Indian	No	Hypothyroidism	Levothyroxine	None	NA	Fever/Myalgia	G1	Myalgia/Fever/Lymphonodes pain and swelling	G3	No	No	Yes
TVX 08	former CVX003	Pfizer Biontech	Male	57	Caucasian	Yes	T2D	Metformin, Insulin	Myalgia	G1	Myalgia	G1	None	NA	Yes	No	No
TVX 12	former CVX016	Pfizer Biontech	Female	39	Indian	No	No	no	Heaviness in arm	G1	Fever/Myalgia/Fatigue	G2	Fever/Myalgia/Fatigue	G2	No	No	No
TVX 15	former CVX021	Moderna/Pfizer Biontech	Female	36	Caucasian	No	No	no	Myalgia	G1	Feveer/Skin rash/Myalgia	G2	Myalgia/Fatigue/Skin rash	G1	No	Yes	No
TVX 17	former CVX011	Pfizer Biontech	Male	41	Caucasian	No	No	no	Myalgia	G2	Myalgia	G1	None	NA	No	Yes	No
TVX 07		Pfizer Biontech	Male	41	Caucasian	No	No	no	NA	NA	NA	NA	Myalgia/Fatigue	G1	No	No	No
TVX 09		Pfizer Biontech	Female	45	Caucasian	No	Autoimmune hepatitis	azathioprine, sertraline	NA	NA	NA	NA	None	NA	No	No	No
TVX 10		Pfizer Biontech	Male	43	Caucasian	Yes	No	none	NA	NA	NA	NA	Fever/Myalgia	G1	No	Yes	No
TVX 11		Pfizer Biontech	Female	38	Arabic	No	Pericarditis,occurred after 2nd Covid vaccination	Colchicine	NA	NA	NA	NA	G2 recurrent pericarditis, in a mild form, treated only with ibuprufen	G2	No	No	No
TVX 13		Pfizer Biontech	Female	31	Asian	Yes	Psoriasis	vitamins	NA	NA	NA	NA	NA	NA	No	Yes	NA
TVX 14		Pfizer Biontech	Female	24	Indian	Yes	No	folic acid 400 mg	NA	NA	NA	NA	none	NA	Yes	No	NA
TVX 18		Pfizer Biontech	Female	38	Asian	Yes	No	no	NA	NA	NA	NA	G1 fever, G1 muscle pain, G1 fatigue	NA	Yes	No	No
Key
T2D: Type 2 Diabetes
#: samples not condsidered since infection happened few days after vaccination
#: subjects were excluded from the analysis since infected with COVID few days after vaccination
$: follow up until 3 months after vaccination
In bold subjects donating for all 3 doses (specified in column B)
Table 1. Legend
Vaccine type and subjects' charachteristics were recorded, including demographic, biometric data, blood group, underlying diseases, drugs usage, and previous COVID-19 disease.
Every subject recorded and graded the symptoms occurred after the vaccination doses, according to the NIH "DAIDS AE Grading Table": https://rsc.niaid.nih.gov/sites/default/files/table-for-grading-severity-of-adult-pediatric-adverse-events.pdf

### Sheet: reinfections, correct number of
ID 1 and 2 dose	Days from 1 to 2 dose	ID 3rd dose	Days from 2 to 3rd dose	COVID before vaccination 1	COVID after vaccination 2	COVID after vaccination 3	timing of re-infection
CVX001	21	TVX 03	251	YES	NO	NO
CVX002	21	TVX 04	251	YES	NO	NO
CVX003	21	TVX 08	254	YES	NO	NO
CVX004	21	TVX 02	247	NO	NO	NO
CVX006	21	TVX 05	247	NO	NO	NO
CVX011	21	TVX 17	327	NO	YES	NO	9 months after second dose
CVX012	21	TVX 06	246	NO	NO	YES	2 months after 3rd dose
CVX013	21	TVX 01	239	NO	NO	NO
CVX016	21	TVX 12	293	NO	NO	NO
CVX021	28	TVX 15	288	NO	YES	NO	8 months after second dose
		TVX 07	2021-12-07
		TVX 09	2021-12-07
		TVX 10	2021-12-09
		TVX 11	2021-12-09
		TVX 13	2022-01-30
		TVX 14	2022-02-06
		TVX 18	2022-02-27
			22.129	2.61715		264.3	28.5776
ID 1 and 2 dose	Day of 1 dose vaccination	Day of 2 dose vaccination	Days from 1 to 2 dose	ID 3rd dose	Day of 3 dose vaccination	Days from 2 to 3 dose
CVX001	2021-03-03	2021-03-24	21	TVX 03	2021-11-30	251
CVX002	2021-03-03	2021-03-24	21	TVX 04	2021-11-30	251
CVX003	2021-03-07	2021-03-28	21	TVX 08	2021-12-07	254
CVX004	2021-03-07	2021-03-28	21	TVX 02	2021-11-30	247
CVX005	2021-03-08	2021-03-29	21
CVX006	2021-03-08	2021-03-29	21	TVX 05	2021-12-01	247
CVX007	2021-03-11	2021-04-01	21
CVX008	2021-03-10	2021-03-31	21
CVX009	2021-03-10	2021-03-31	21
CVX010	2021-03-10	2021-03-31	21
CVX011	2021-03-09	2021-03-30	21	TVX 17	2022-02-20	327
CVX012	2021-03-09	2021-03-30	21	TVX 06	2021-12-01	246
CVX013	2021-03-09	2021-03-30	21	TVX 01	2021-11-24	239
CVX014	2021-03-10	2021-03-31	21
CVX015	2021-03-10	2021-03-31	21
CVX016	2021-03-09	2021-03-30	21	TVX 12	2022-01-17	293
CVX017	2021-03-16	2021-04-06	21
CVX018	2021-03-14	2021-04-11	28
CVX019	2021-03-21	2021-04-11	21
CVX020	2021-03-24	2021-04-21	28
CVX021	2021-03-28	2021-04-25	28	TVX 15	2022-02-07	288
CVX022	2021-03-10	2021-03-31	21
CVX023	2021-03-17	2021-04-07	21
CVX024	2021-04-21	2021-05-12	21
CVX025	2021-04-27	2021-05-18	21
CVX026	2021-06-01	2021-06-29	28
CVX027	2021-06-01	2021-06-29	28
CVX028	2021-06-17	2021-07-08	21
CVX029	2021-06-23	2021-07-14	21
CVX030	2021-07-27	2021-08-17	21
CVX031	2021-07-29	2021-08-19	21
ID 1 and 2 dose	Day of 3 dose vaccination
TVX 01	2021-11-24
TVX 02	2021-11-30
TVX 03	2021-11-30
TVX 04	2021-11-30
TVX 05	2021-12-01
TVX 06	2021-12-01
TVX 07	2021-12-07
TVX 08	2021-12-07
TVX 09	2021-12-07
TVX 10	2021-12-09
TVX 11	2021-12-09
TVX 12	2022-01-17
TVX 13	2022-01-30
TVX 14	2022-02-06
TVX 15	2022-02-07
TVX 16	2022-02-18
TVX 17	2022-02-20
TVX 18	2022-02-27
